# A Reinforcement Learning Framework for Pooled Oligonucleotide Design

**DOI:** 10.1101/2021.08.25.455853

**Authors:** Benjamin M. David, Ryan M. Wyllie, Ramdane Harouaka, Paul A. Jensen

**Affiliations:** Department of Bioengineering, University of Illinois at Urbana-Champaign; Biotechnology and Bioengineering Department, Sandia National Laboratories, Livermore, CA; Department of Microbiology, University of Illinois at Urbana-Champaign; Carl R. Woese Institute for Genomic Biology, University of Illinois at Urbana-Champaign

## Abstract

The goal of oligonucleotide (oligo) design is to select oligos that optimize a set of design criteria. Oligo design problems are combinatorial in nature and require computationally intensive models to evaluate design criteria. Even relatively small problems can be intractable for brute-force approaches that test every possible combination of oligos, so heuristic approaches must be used to find near-optimal solutions. We present a general reinforcement learning framework, called OligoRL, to solve oligo design problems with complex constraints. OligoRL allows “black-box” design criteria and can be adapted to solve many oligo design problems. We highlight the flexibility of OligoRL by building tools to solve three distinct design problems: 1.) finding pools of random DNA barcodes that lack restriction enzyme recognition sequences (CutFreeRL); 2.) compressing large, non-degenerate oligo pools into smaller degenerate ones (OligoCompressor); and 3.) finding Not-So-Random hexamer primer pools that avoid rRNA and other unwanted transcripts during RNA-seq library preparation (NSR-RL). OligoRL demonstrates how reinforcement learning offers a general solution for complex oligo design problems. OligoRL and its associated software tools are available as a Julia package at http://jensenlab.net/tools.
