## Supplementary File 1 for "A Reinforcement Learning Framework for Pooled Oligonucleotide Design"

### Sheet: Sheet1
Species	Strain	Genome Size (Mb)	Num Genes	GC%	Ref Seq
Streptococcus mutans	UA159	1.98	1932	36.9	NC_004350.2
Burkholderia thailandensis	E264	6.72	5844	67.64	NC_007651.1, NC_007650.1
Escherichia coli	K-12 substr. MG1655	4.64	4566	50.8	NC_000913.3
Mycobacterium tuberculosis	H37Rv	4.4	4008	65.6	NC_000962.3
Anaeromyxobacter dehalogenans	2CP-1	5.03	4565	74.7	NC_011891.1
Candidatus Carsonella ruddii	(Disphornia cf. continua)	0.17	229	17.9	NZ_AP023214.1
Yersinia pestis	A1122	4.66	5079	47.6	NC_017168.1, NC_017169.1, NC_017170.1
Mycoplasma capricolum subsp. capripneumoniae	F38	1.01	903	23.7	NZ_LN515398.1
Rhodobacter capsulatus	A12	3.62	3465	66.5	NZ_CP061202.1
Streptococcus thermophilus	JIM 8232	1.93	1985	38.9	NC_017581.1
Bacilllus thuringiensis	Bt407	6.03	6497	34.8	NZ_CM000747.1
Lactobacillus delbrueckii subsp. delbrueckii	NBRC 3202	1.91	1894	50.1	NZ_AP019750.1
Neisseria gonorrhoeae	35/02	2.17	2291	52.6	NZ_CP012028.1
Campylobacter jejuni subsp. jejuni	ATCC 700819	1.64	1668	30.5	NC_002163.1
Streptococcus sobrinus	10919	2.15	2049	43.6	NZ_CP029491.1
Vibrio parahaemolyticus	ASM400651v1	5.17	4736	45.4	NZ_CP031781.1, NZ_CP031782.1
Streptomyces alfalfae	XN-04	8.27	7175	72.1	CP060742.1, CP060743.1
Paraburkholderia xenovorans	LB400	9.73	8764	62.6	NC_007951.1, NC_007952.1,NC_007953.1
Ktedonosporobacter rubrisoli	SCAWS-G2	11.34	9725	51.8	NZ_CP035758.1
Deinococcus radiodurans	R1 dM1	3.29	3189	66.7	NZ_CP031500.1,NZ_CP031501.1,NZ_CP031502.1,NZ_CP031503.1
Staphylococcus aureus subsp. aureus	NCTC 8325	2.82	2872	32.9	NC_007795.1
Thermus aquaticus	Y51MC23	2.33	2329	68	NZ_CP010822.1, NZ_CP010823.1, NZ_CP010824.1 , NZ_CP010825.1, NZ_CP010826.1
Mucilaginibacter rubeus	P2	7.72	6708	42.8	NZ_CP043451.1
Aquisphaera giiovannonii	OJF2	10.52	7819	70.8	NZ_CP042997.1, NZ_CP042998.1, NZ_CP042999.1
Synechococcus elongatus	PCC 7942	2.75	2758	55.5	NC_007604.1, NC_007595.1
